# Selection of *Candida albicans* Trisomy during Oropharyngeal Infection Results in a Commensal-Like Phenotype

**DOI:** 10.1101/537340

**Authors:** Anja Forche, Norma V. Solis, Marc Swidergall, Robert Thomas, Alison Guyer, Annette Beach, Gareth A. Cromie, Giang T. Le, Emily Lowell, Norman Pavelka, Judith Berman, Aimeé M. Dudley, Anna Selmecki, Scott G. Filler

## Abstract

When the fungus *Candida albicans* proliferates in the oropharyngeal cavity during experimental oropharyngeal candidiasis (OPC), it undergoes large-scale genome changes at a much higher frequency than when it grows *in vitro.* Previously, we identified a specific whole chromosome amplification, trisomy of Chr 6 (Chr6x3), that was highly overrepresented among strains recovered from the tongues of mice with OPC. To determine the functional significance of this trisomy, we assessed the virulence of two Chr6 trisomic strains and a Chr5 trisomic strain in the mouse model of OPC. We also analyzed the expression of virulence-associated traits *in vitro.* All three trisomic strains exhibited characteristics of a commensal during OPC in mice. They achieved the same oral fungal burden as the diploid progenitor strain but caused significantly less weight loss and elicited a significantly lower inflammatory host response. *In vitro,* all three trisomic strains had reduced capacity to adhere to and invade oral epithelial cells and increased susceptibility to neutrophil killing. Whole genome sequencing of pre- and post-infection isolates found that the trisomies were usually maintained. Most post-infection isolates also contained *de novo* point mutations, but these were not conserved. While *in vitro* growth assays did not reveal phenotypes specific to *de novo* point mutations, they did reveal novel phenotypes specific to each lineage. These data reveal that during OPC, clones that are trisomic for Chr5 or Chr6 are selected and they facilitate a commensal-like phenotype.
