## Supplemental Table 2 for "Selection of *Candida albicans* Trisomy during Oropharyngeal Infection Results in a Commensal-Like Phenotype"

### Sheet: Sheet1
Table S2. Summary of confirmed high-confidence SNPs
progenitor	child	chromosome	chromosome	progenitor	child	gene name	hgvsc	hgvsp	annotation
			position	allele	allele
orf19.7245
YJB9318	AF1912	1	3157737	G	T	C1_14330W_A	c.508G>T	p.Gly170Cys	missense_variant
YJB9318	AF1275	1	3157737	G	T	C1_14330W_A	c.508G>T	p.Gly170Cys	missense_variant
YJB9318	AF1851	1	3157737	G	T	C1_14330W_A	c.508G>T	p.Gly170Cys	missense_variant
YJB9318	AF1852	1	3157737	G	T	C1_14330W_A	c.508G>T	p.Gly170Cys	missense_variant
VPS53
YJB9318	AF1911	1	20765	T	C	VPS53	c.950A>G	p.Glu317Gly	missense_variant
YJB9318	AF1773	1	20765	T	C	VPS53	c.950A>G	p.Glu317Gly	missense_variant
YJB9318	AF1855	1	20765	T	C	VPS53	c.950A>G	p.Glu317Gly	missense_variant
YJB9318	AF1856	1	20765	T	C	VPS53	c.950A>G	p.Glu317Gly	missense_variant
HIR1
YJB9318	AF1854	2	41910	C	T	HIR1	c.36G>A	p.Lys12Lys	splice_region_variant
orf19.4610
YJB9318	AF1852	4	359676	C	A	C4_01830C_A	c.1272G>T	p.Leu424Phe	missense_variant
PMT1
YJB9318	AF1855	7	626471	C	G	PMT1	c.849G>C	p.Trp283Cys	missense_variant
YJB9318	AF1856	7	626471	C	G	PMT1	c.849G>C	p.Trp283Cys	missense_variant
RAD26
YJB9318	AF1855	R	1728166	C	T	CR_07910C_A	c.1219G>A	p.Val407Ile	missense_variant
YJB9318	AF1856	R	1728166	C	T	CR_07910C_A	c.1219G>A	p.Val407Ile	missense_variant
HSP104
YJB9318	AF1855	R	1791334	G	A	HSP104	c.410C>T	p.Thr137Ile	missense_variant
